# Comprehensive re-analysis of hairpin RNAs in fungi reveals ancestral links

**DOI:** 10.1101/2022.09.15.508153

**Authors:** Nathan R. Johnson, Luis F. Larrondo, José M. Álvarez, Elena A. Vidal

## Abstract

RNA interference is an ancient mechanism with many regulatory roles in eukaryotic genomes, with small RNAs acting as their functional element. While there is a wide array of classes of small-RNA-producing loci, those resulting from stem-loop structures (hairpins) have received profuse attention. Such is the case of microRNAs (miRNAs), which have distinct roles in plants and animals. Fungi also produce small RNAs, and several publications have identified miRNAs and miRNA-like (mi/milRNA) hairpin RNAs in diverse fungal species using deep sequencing technologies. Despite this relevant source of information, relatively little is known about mi/milRNA-like features in fungi, mostly due to a lack of established criteria for their annotation. To systematically assess mi/miRNA-like characteristics and annotation confidence, we searched for publications describing mi/milRNA loci and re-assessed the annotations for 40 fungal species. We extracted and normalized the annotation data for 1,677 reported mi/milRNA-like loci and determined their abundance profiles, concluding that less than half of the reported loci passed basic standards used for hairpin RNA discovery. We found that fungal mi/milRNA are generally more similar in size to animal miRNAs and were frequently associated with protein-coding genes. The compiled genomic analyses identified 18 mi/milRNA loci conserved in multiple species. Our pipeline allowed us to build a general hierarchy of locus quality, identifying around 200 loci with high-quality annotations. We provide a centralized annotation of identified mi/milRNA hairpin RNAs in fungi which will serve as a resource for future research and advance in understanding the characteristics and functions of mi/milRNAs in fungal organisms.
