## Supplementary material for "Comprehensive re-analysis of hairpin RNAs in fungi reveals ancestral links": Table S1

### Sheet: Description
	Name:	Table S1
	Title:	Source publications for fungal loci
	Description:	List of publications reporting mi/milRNA from fungi referred in this work. We show the publication identifier used in this work, the organism it pertains to, the publication title, journal, URL, whether the mi/milRNA reported were obtained by sRNA-seq analysis (Y:yes; N:no), whether sRNA-seq data is available (Y: yes, N:no), whether mi/milRNA loci coordinates are provided (Y:yes, N:no), whether b…

### Sheet: Table S1 - publications
# Table S1 - Source publications for fungal loci
#Source publication	Main organism of focus	Digital object identifier	Pubmed ID	Publication year	Publication title	Publication journal	Report mi/milRNA annotations based on sequencing?	Description of why a paper was excluded from this analysis.	Are there available sequencing libraries?	Do the authors report any sequence coordinates?	Are there replicated source libraries? Note: N may also include unknown	Is there KO/OE evidence of the biosynthetic machinery?	Evidence categories supporting targeting relationships for any mi/milRNAs.	General tool or pipeline used for mi/milRNA discovery.	General source of assembly used in discovery (native assembly).	Accession of native assembly, where applicable/available.	Name of native assembly, where applicable/available.	Native assembly ftp link for cases where accessions are not found identified.
Citation	Organism	DOI	PMID	Year	Title	Journal	seq_based	Exclusion_description	Available sRNA-seq	publish_coords	replicated	Genetic Evidence	Functional Evidence	tool	assembly_source	assembly_accession	assembly_name	assembly_ftp
Marin2022-zo	Agaricus bisporus	10.3390/ijms23094923	35563314	2022	RNA-Seq, Bioinformatic Identification of Potential MicroRNA-like Small RNAs in the Edible Mushroom Agaricus bisporus and Experimental Approach for Their Validation	Int. J. Mol. Sci.	Y		Y	Y	N	N	Prediction	Multiple tools	NCBI	GCA_000300575.1	Agabi_varbisH97_2	NA
Li2022-gu	Fusarium oxysporum	10.1371/journal.ppat.1010157	35512028	2022	FoQDE2-dependent milRNA promotes Fusarium oxysporum f. sp. cubense virulence by silencing a glycosyl hydrolase coding gene expression	PLoS Pathog.	Y		Y	Y	Y	N	Prediction, direct target site perturbation	Custom pipeline	NCBI	GCA_016802205.1	NRCB_FocSTR4_VCG0120	NA
Kwasiborski2022-ii	Alternaria brassicicola	10.1016/j.funbio.2021.12.004	35183339	2022	In silico analysis of RNA interference components and miRNAs-like RNAs in the seed-borne necrotrophic fungus Alternariabrassicicola	Fungal Biol.	Y		N	Y	N	Y	Prediction	miRDeep family	NCBI	GCA_002796735.1	ASM279673v1	NA
Jesenicnik2022-cp	Verticillium nonalfalfae	10.3390/ijms23020900	35055083	2022	Discovery of microRNA-like Small RNAs in Pathogenic Plant Fungus Verticillium nonalfalfae Using High-Throughput Sequencing and qPCR and RLM-RACE Validation	Int. J. Mol. Sci.	Y		Y	Y	N	N	Prediction, RACE	MIReNA	NCBI	GCA_002776445.1	ASM277644v1	NA
Wong-Bajracharya2022-kz	Pisolithus microcarpus	10.1073/pnas.2103527119	35012977	2022	The ectomycorrhizal fungus Pisolithus microcarpus encodes a microRNA involved in cross-kingdom gene silencing during symbiosis	Proc. Natl. Acad. Sci. U. S. A.	Y		Y	Y	Y	N	Prediction, direct expression	ShortStack	Mycocosm	Pismi1	NA	NA
Li2021-zd	Trichoderma guizhouense	10.3390/jof7120997	34946980	2021	Tr-milRNA1 Contributes to Lignocellulase Secretion under Heat Stress by Regulating the Lectin-Type Cargo Receptor Gene Trvip36 in Trichoderma guizhouence NJAU 4742	J Fungi (Basel)	Y		N	N	N	N	Prediction, direct expression	miRDeep family	NCBI	GCA_002022785.1	ASM202278v1	NA
Guo2021-na	Valsa mali	10.3389/fmicb.2021.721399	34759897	2021	A Novel DCL2-Dependent Micro-Like RNA Vm-PC-3p-92107_6 Affects Pathogenicity by Regulating the Expression of Vm-VPS10 in Valsa mali	Front. Microbiol.	Y		Y	Y	N	Y	Prediction, degradome	Custom pipeline	NCBI	GCA_000818155.1	ASM81815v1	NA
Dong2021-xn	Nosema bombycis	10.1128/Spectrum.01048-21	34704799	2021	Nosema bombycis microRNA-like RNA 8 (Nb-milR8) Increases Fungal Pathogenicity by Modulating BmPEX16 Gene Expression in Its Host, Bombyx mori	Microbiol Spectr	Y		Y	Y	N	N	Prediction, direct phenotype	Multiple tools	NCBI	GCA_000383075.1	NosBomCQ1_v1.0	NA
Prathi2021-ti	Rhizoctonia solani	10.3390/jof7070561	34356939	2021	Genome-Wide Expression Profiling of Small RNAs in Indian Strain of Rhizoctonia solani AG1-1A Reveals Differential Regulation of milRNAs during Pathogenesis and Crosstalk of Gene Regulation	J Fungi (Basel)	Y		N	Y	Y	N	Prediction, indirect-expression	MIREAP	NCBI	GCA_000334115.1	Rhisol_AG1IA_1.0	NA
Zhang2021-wd	Ophiocordyceps sinensis	10.1038/s41598-021-91718-x	34155233	2021	mRNA-seq and miRNA-seq profiling analyses reveal molecular mechanisms regulating induction of fruiting body in Ophiocordyceps sinensis	Sci. Rep.	Y		Y	N	Y	N	Prediction	miRDeep family	NCBI	GCA_012934285.1	ASM1293428v1	NA
Wang2021-cq	Cordyceps guangdongensis	10.1016/j.fgb.2020.103505	33347973	2021	Identification of microRNA-like RNAs in Cordyceps guangdongensis and their expression profile under differential developmental stages	Fungal Genet. Biol.	Y		N	Y	Y	N	Prediction	Multiple tools	NCBI	GCA_022114105.1	ASM2211410v1	NA
Wang2021-cu	Trichoderma asperellum	10.1371/journal.pone.0254808	34293017	2021	Identification of microRNA-like RNAs from Trichoderma asperellum DQ-1 during its interaction with tomato roots using bioinformatic analysis and high-throughput sequencing	PLoS One	Y		Y	Y	N	N	Prediction	MIREAP	Mycocosm	Trias1	NA	NA
Piombo2021-ru	Clonostachys rosea	10.1128/Spectrum.01099-21	34549988	2021	Role of Dicer-Dependent RNA Interference in Regulating Mycoparasitic Interactions	Microbiol Spectr	Y		Y	N	Y	Y	Prediction, indirect expression	miRDeep family	NCBI	GCA_015832225.1	ASM1583222v1	NA
Meng2021-lx	Rhizoctonia solani	10.1186/s12870-021-02930-w	33771101	2021	Identification of virulence associated milRNAs and their bidirectional targets in Rhizoctonia solani and maize during infection	BMC Plant Biol.	Y		Y	N	Y	N	Prediction, indirect expression	Multiple tools	NCBI	GCA_000334115.1	Rhisol_AG1IA_1.0	NA
Liu2020-wf	Cryptococcus deneoformans	10.3389/fcimb.2020.00256	32656093	2020	Transcriptomic Analysis of Extracellular RNA Governed by the Endocytic Adaptor Protein Cin1 of Cryptococcus deneoformans	Front. Cell. Infect. Microbiol.	Y		Y	Y	N	N	Prediction	Custom pipeline	NCBI	GCF_000091045.1	ASM9104v1	NA
Xia2020-rh	Sclerotinia sclerotiorum	10.1016/j.fgb.2020.103471	32971275	2020	Characterization of microRNA-like RNAs associated with sclerotial development in Sclerotinia sclerotiorum	Fungal Genet. Biol.	Y		Y	Y	Y	N	Prediction, indirect expression	miRDeep family	NCBI	GCF_000146945.2	ASM14694v2.fa	NA
Shao2020-ti	Ganoderma lucidum	10.1016/j.fgb.2019.103313	31751775	2020	Identification of milRNAs and their target genes in Ganoderma lucidum by high-throughput sequencing and degradome analysis	Fungal Genet. Biol.	Y		N	N	Y	N	Prediction, degradome	miRDeep family	NCBI	GCA_000271565.1	GanLuc1.0	NA
Li2020-ku	Magnaporthe oryzae	10.1016/j.fgb.2020.103349	32006681	2020	MicroRNA-like milR236, regulated by transcription factor MoMsn2, targets histone acetyltransferase MoHat1 to play a role in appressorium formation and virulence of the rice blast fungus Magnaporthe oryzae	Fungal Genet. Biol.	Y		N	Y	Y	Y	Prediction, direct OE evidence	MIREAP	Genbank	AACU00000000.3	NA	NA
Lau2020-gn	Coprinopsis cinerea	10.1016/j.fgb.2020.103416	32522620	2020	Genome-wide mRNA and miRNA analysis in the early stages of germ tube outgrowth in Coprinopsis cinerea	Fungal Genet. Biol.	Y		Y	Y	Y	N	Prediction, direct target mimic	miRDeep family	Mycocosm	Copci_AmutBmut1	NA	NA
Ji2020-jd	Arthrobotrys oligospora	10.1007/s11427-018-9437-7	31016536	2020	The lifestyle transition of Arthrobotrys oligospora is mediated by microRNA-like RNAs	Sci. China Life Sci.	Y		N	N	N	Y	Prediction, indirect expression	Multiple tools	NCBI	GCF_000225545.1	AOL24927_1.0	NA
Xu2020-uk	Valsa mali	10.1111/nph.16561	32222083	2020	Adaptive regulation of virulence genes by microRNA-like RNAs in Valsa mali	New Phytol.	Y		Y	Y	N	N	Prediction, direct target deletion	Custom pipeline	NCBI	GCA_000818155.1	ASM81815v1	NA
Gong2020-xh	Volvariella volvacea	10.3389/fmicb.2020.523593	33042047	2020	Chilling Stress Triggers VvAgo1-Mediated miRNA-Like RNA Biogenesis in Volvariella volvacea	Front. Microbiol.	Y		Y	N	Y	N	Prediction, indirect expression	MIREAP	NCBI	GCA_000349905.1	VVO	NA
Silvestri2020-bi	Gigaspora margarita	10.3389/fmicb.2020.00395	32231650	2020	Different Genetic Sources Contribute to the Small RNA Population in the Arbuscular Mycorrhizal Fungus Gigaspora margarita	Front. Microbiol.	Y		Y	Y	Y	N	Prediction	ShortStack	NCBI	GCA_009809945.1	UNITO_GmarBEG34_1.0	NA
Zhang2019-lx	Ophiocordyceps sinensis	10.1007/s11427-017-9277-9	29616410	2019	Identification of microRNA-like RNAs in Ophiocordyceps sinensis	Sci. China Life Sci.	Y		N	Y	N	N	Prediction	miRDeep family	NCBI	GCA_001648815.1	ASM164881v1	NA
Dutta2019-jl	Puccinia triticina	10.1007/s10142-019-00655-6	30671704	2019	Leaf rust (Puccinia triticina) mediated RNAi in wheat (Triticum aestivum L.) prompting host susceptibility	Funct. Integr. Genomics	Y		Y	N	N	N	Prediction, degradome	ShortStack	NCBI	GCA_000151525.1	ASM15152v1	NA
Shao2019-xf	Cordyceps militaris	10.3389/fmicb.2019.00083	30761116	2019	milR4 and milR16 Mediated Fruiting Body Development in the Medicinal Fungus Cordyceps militaris	Front. Microbiol.	Y		Y	N	Y	N	Prediction, direct expression	MIREAP	NCBI	GCF_000225605.1	CmilitarisCM01_v01	NA
Jin2019-or	Verticillium dahliae	10.1098/rstb.2018.0309	30967013	2019	A fungal milRNA mediates epigenetic repression of a virulence gene in Verticillium dahliae	Philos. Trans. R. Soc. Lond. B Biol. Sci.	Y		N	Y	N	N	Prediction, direct expression	Multiple tools	NCBI	GCA_000150675.2	ASM15067v2	NA
Hu2019-my	Botryosphaeria dothidea	10.1186/s43008-019-0008-4	32647612	2019	Comprehensive analysis of full genome sequence and Bd-milRNA/target mRNAs to discover the mechanism of hypovirulence in Botryosphaeria dothidea strains on pear infection with BdCV1 and BdPV1	IMA Fungus	Y		Y	Y	N	N	Prediction, indirect expression	miRDeep family	NCBI	GCA_011064635.1	ASM1106463v1	NA
Silvestri2019-js	Rhizophagus irregularis	10.1186/s12864-019-5561-0	30832582	2019	In silico analysis of fungal small RNA accumulation reveals putative plant mRNA targets in the symbiosis between an arbuscular mycorrhizal fungus and its host plant	BMC genomics	Y		Y	Y	Y	N	Prediction, degradome	ShortStack	Mycocosm	Rhiir2_1	NA	NA
Guo2019-xh	Fusarium graminearum	10.1111/mpp.12859	31385410	2019	Expression of microRNA-like RNA-2 (Fgmil-2) and bioH1 from a single transcript in Fusarium graminearum are inversely correlated to regulate biotin synthesis during vegetative growth and host infection	Mol. Plant Pathol.	Y		N	N	N	Y	None	MIREAP	NCBI	GCF_000240135.3	ASM24013v3	NA
Cui2019-ar	Beauveria bassiana	10.1038/s41467-019-12323-1	31541102	2019	A fungal pathogen deploys a small silencing RNA that attenuates mosquito immunity and facilitates infection	Nat. Commun.	Y		Y	Y	N	Y	Prediction, direct in vivo	miRCat2	NCBI	GCF_000280675.1	ASM28067v1	NA
Zeng2018-ds	Fusarium graminearum	10.3389/fmicb.2018.00818	29755439	2018	Dicer-Like Proteins Regulate Sexual Development via the Biogenesis of Perithecium-Specific MicroRNAs in a Plant Pathogenic Fungus Fusarium graminearum	Front. Microbiol.	Y		Y	N	Y	Y	Prediction	MIREAP	NCBI	GCF_000240135.3	ASM24013v3	NA
Wang2018-by	Trichophyton rubrum	10.1186/s12864-018-5316-3	30547762	2018	Integrated microRNA and mRNA analysis in the pathogenic filamentous fungus Trichophyton rubrum	BMC Genomics	Y		Y	N	Y	N	Prediction, indirect expression	Multiple tools	NCBI	GCA_000812105.1	ASM81210v1	NA
Lau2018-av	Coprinopsis cinerea	10.1371/journal.pone.0198234	30231028	2018	Discovery of microRNA-like RNAs during early fruiting body development in the model mushroom Coprinopsis cinerea	PLoS One	Y		Y	Y	Y	Y	Prediction	Custom pipeline	NCBI	GCF_000182895.1	CC3	NA
Ozkan2017-qu	Aspergillus fumigatus	10.1186/s12864-017-3773-8	28558690	2017	Profile and functional analysis of small RNAs derived from Aspergillus fumigatus infected with double-stranded RNA mycoviruses	BMC Genomics	Y		Y	Y	Y	N	None	Multiple tools	NCBI	GCF_000002655.1	ASM265v1	NA
Wang2017-md	Puccinia striiformis	10.1111/nph.14577	28464281	2017	Puccinia striiformis f. sp. tritici microRNA-like RNA 1 (Pst-milR1), an important pathogenicity factor of Pst, impairs wheat resistance to Pst by suppressing the wheat pathogenesis-related 2 gene	New Phytol.	Y		Y	Y	N	Y	Prediction, RACE, in vitro	ShortStack	NCBI	GCA_004194325.1	ASM419432v1	NA
Jiang2017-hp	Fusarium oxysporum	10.1007/s13205-017-0951-y	29062675	2017	MicroRNA-like RNAs in plant pathogenic fungus Fusarium oxysporum f. sp. niveum are involved in toxin gene expression fine tuning	3 Biotech	Y		Y	Y	N	N	Prediction, indirect expression	MIREAP	Broad	NA	fusarium_oxysporum_f._sp._melonis_26406_1_supercontigs	http://www.broadinstitute.org/ftp/pub/annotation/fungi/fusarium/
Liu2016-tn	Curvularia lunata	10.1007/s00438-015-1128-1	26481645	2016	Identification of microRNA-like RNAs from Curvularia lunata associated with maize leaf spot by bioinformation analysis and deep sequencing	Mol. Genet. Genomics	Y		N	N	N	N	Prediction	MIREAP	NCBI	GCA_000743335.1	ASM74333v1	NA
Wang2016-nz	Fusarium graminearum	10.1038/srep26151	27189438	2016	Generation of a high resolution map of sRNAs from Fusarium graminearum and analysis of responses to viral infection	Sci. Rep.	Y		Y	Y	N	N	Prediction	MIREAP	Genbank	AACM00000000.2	NA	NA
Lin2016-hq	Rhizoctonia solani	10.1093/dnares/dsw024	27374612	2016	Comprehensive analysis of microRNA-Seq and target mRNAs of rice sheath blight pathogen provides new insights into pathogenic regulatory mechanisms	DNA Res.	Y		Y	Y	N	N	Prediction, in vitro	Multiple tools	Genbank	AFRT00000000.1	NA	NA
Yang2015-wo	Zymoseptoria tritici	10.1016/j.funbio.2015.03.008	26058538	2015	Genome-wide analysis of small RNAs in the wheat pathogenic fungus Zymoseptoria tritici	Fungal Biol.	Y		Y	N	N	N	Prediction	MIREAP	NCBI	GCF_000219625.1	MYCGR_v2.0.fa	NA
Bai2015-hu	Aspergillus flavus	10.1016/j.fgb.2015.03.004	25813270	2015	sRNA profiling in Aspergillus flavus reveals differentially expressed miRNA-like RNAs response to water activity and temperature	Fungal Genet. Biol.	Y		N	Y	N	N	Prediction	Custom pipeline	Broad	NA	aspergillus_flavus_2_contigs	http://www.broadinstitute.org/ftp/pub/annotation/fungi/aspergillus/
Lin2015-zy	Antrodia cinnamomea	10.1371/journal.pone.0123245	25860872	2015	MicroRNA-like small RNAs prediction in the development of Antrodia cinnamomea	PLoS One	Y		Y	N	N	N	Prediction	Custom pipeline	NCBI	GCA_000766995.1	ASM76699v1	NA
Dahlmann2015-ew	Penicillium chrysogenum	10.1371/journal.pone.0125989	25955857	2015	Dicer-Dependent Biogenesis of Small RNAs and Evidence for MicroRNA-Like RNAs in the Penicillin Producing Fungus Penicillium chrysogenum	PLoS One	Y		Y	Y	Y	Y	Prediction	miRDeep family	NCBI	GCA_000710275.1	ASM71027v1	NA
Chen2015-xw	Fusarium graminearum	10.1038/srep12500	26212591	2015	Characterization of RNA silencing components in the plant pathogenic fungus Fusarium graminearum	Sci. Rep.	Y		Y	N	Y	Y	Prediction, indirect expression	MIREAP	NCBI	GCF_000240135.3	ASM24013v3	NA
Chen2014-iq	Fusarium oxysporum	10.1371/journal.pone.0104956	25141304	2014	Exploring microRNA-like small RNAs in the filamentous fungus Fusarium oxysporum	PLoS One	Y		Y	N	N	N	Prediction, degradome	Multiple tools	NCBI	GCA_000149955.1	ASM14995v1	NA
Lau2013-sw	Penicillium marneffei	10.1371/journal.pntd.0002398	23991243	2013	Identification of microRNA-like RNAs in mycelial and yeast phases of the thermal dimorphic fungus Penicillium marneffei	PLoS Negl. Trop. Dis.	Y		Y	N	N	Y	Prediction, direct expression	miRDeep family	Genbank	AGCC00000000.1	NA	NA
Kang2013-jt	Trichoderma reesei	10.1371/journal.pone.0076288	24098464	2013	Identification of microRNA-Like RNAs in the filamentous fungus Trichoderma reesei by solexa sequencing	PLoS One	Y		Y	N	N	N	Prediction	Custom pipeline	NCBI	GCA_000167675.2	v2.0	NA
Zhou2012-xq	Metarhizium anisopliae	10.1016/j.funbio.2012.09.001	23153806	2012	Genome-wide identification and profiling of microRNA-like RNAs from Metarhizium anisopliae during development	Fungal Biol.	Y		N	Y	N	N	Prediction	MIREAP	Genbank	ADNJ00000000.1	NA	NA
Zhou2012-iu	Sclerotinia sclerotiorum	10.1007/s00438-012-0678-8	22314800	2012	Identification of microRNA-like RNAs in a plant pathogenic fungus Sclerotinia sclerotiorum by high-throughput sequencing	Mol. Genet. Genomics	Y		Y	Y	N	N	None	MIREAP	Broad	NA	sclerotinia_sclerotiorum_2_supercontigs	http://www.broadinstitute.org/ftp/pub/annotation/fungi/sclerotinia_sclerotiorum/
Lee2010-al	Neurospora crassa	10.1016/j.molcel.2010.04.005	20417140	2010	Diverse pathways generate microRNA-like RNAs and Dicer-independent small interfering RNAs in fungi	Mol. Cell	Y		N	Y	N	Y	Prediction, indirect expression	Custom pipeline	NCBI	GCF_000182925.2	NC12	NA
Yang2021-jm	Didymella segeticola	10.1094/MPMI-07-20-0207-A	33021884	2021	Integrated mRNA and Small RNA Sequencing for Analyzing Leaf Spot Pathogen Didymella segeticola and Its Host, Tea (Camellia sinensis), During Infection	Mol. Plant. Microbe. Interact.	N	Loci are mentioned but do not report any details.	NA	NA	N	NA	NA	NA	NA	NA	NA	NA
Mathur2020-tc	Multiple organisms	10.1016/j.ygeno.2020.05.021	32454170	2020	Plant-pathogen interactions: MicroRNA-mediated trans-kingdom gene regulation in fungi and their host plants	Genomics	N	Homology-based analysis, not de novo nor sRNA-seq derived.	NA	NA	N	NA	NA	NA	NA	NA	NA	NA
Hunt2019-vc	Blumeria graminis	10.1186/s12864-019-5947-z	31345162	2019	Small RNA discovery in the interaction between barley and the powdery mildew pathogen	BMC Genomics	N	Did not report most-abundant sequence	NA	NA	Y	NA	Prediction, degradome	Multiple tools	NA	NA	NA	NA
Curcio2019-oe	Paracoccidioides brasiliensis	10.1590/1678-4685-GMB-2018-0014	30776047	2019	In silico characterization of microRNAs-like sequences in the genome of Paracoccidioides brasiliensis	Genet Mol Biol	N	Homology-based analysis, not de novo nor sRNA-seq derived.	NA	NA	N	?	NA	NA	NA	NA	NA	NA
Mu2015-dw	Ganoderma lucidum	10.1615/intjmedmushrooms.v17.i8.80	26559864	2015	Bioinformatic Identification of Potential MicroRNAs and Their Targets in the Lingzhi or Reishi Medicinal Mushroom Ganoderma lucidum (Higher Basidiomycetes)	Int. J. Med. Mushrooms	N	Homology-based analysis, not de novo nor sRNA-seq derived.	NA	NA	N	NA	NA	NA	NA	NA	NA	NA
Peres_da_Silva2015-hr	Multiple organisms	10.1038/srep07763	25586039	2015	Extracellular vesicle-mediated export of fungal RNA	Scientific reports	N	Homology-based analysis, not de novo nor sRNA-seq derived.	NA	NA	N	NA	NA	NA	NA	NA	NA	NA
Jiang2012-cf	Cryptococcus neoformans	10.1371/journal.pone.0052734	23300755	2012	Identification and functional demonstration of miRNAs in the fungus Cryptococcus neoformans	PloS one	N	Not sRNA-seq based	NA	NA	Y	Y	direct in vitro	NA	NA	NA	NA	NA
Johnson2019-yu	Arabidopsis thaliana	10.7554/eLife.49750	31845648	2019	Compensatory sequence variation between trans-species small RNAs and their target sites	Elife	Plant Control	NA	NA	NA	NA	NA	NA	NA	NA	NA	NA	NA
