## Supplementary material for "Comprehensive re-analysis of hairpin RNAs in fungi reveals ancestral links": Table S2

### Sheet: Table S2 - species
# Table S2 - Species identifiers and associated data
#Species abbreviation	Full species name	NCBI taxid	NCBI synonyms for species	Taxonomy inferred from SILVA database						General description of relevance	General host for pathogens/parasites	Value indicating species that reported mi/milRNAs. (1-yes, 0-no)	NCBI assembly code used for assessing genomic context and homolog identification
abbv	species	taxid	synonyms	kingdom	phylum	class	order	family	genus	importance	pathogen	has_reported_hpRNAs	ncbi_assembly
Pechr	Penicillium chrysogenum	5076	Penicillium chrysogeum, Penicillium notatum	fungi	Ascomycota	Eurotiomycetes	Eurotiales	Aspergillaceae	Penicillium	Biotech, Medicinal	-	1	GCA_000710275.1_ASM71027v1
Trgui	Trichoderma guizhouense	1491466		fungi	Ascomycota	Sordariomycetes	Hypocreales	Hypocreaceae	Trichoderma	Mutualist	-	1	GCA_002022785.1_ASM202278v1
Pimic	Pisolithus microcarpus	178872		fungi	Basidiomycota	Agaricomycetes	Boletales	Pisolithaceae	Pisolithus	Mutualist	-	1	GCA_000827275.1_Pisolithus microcarpus 441 v1.0
Bebas	Beauveria bassiana	176275	Beauveria bassiana var. bassiana, Botrytis bassiana, Cordyceps bassiana, Penicillium bassianum, Spicaria bassiana, Tritirachium shiotae	fungi	Ascomycota	Sordariomycetes	Hypocreales	Cordycipitaceae	Beauveria	Pathogen	Insect	1	GCA_000280675.1_ASM28067v1
Trrub	Trichophyton rubrum	5551	Epidermophyton rubrum, Microsporum rubrum, Sabouraudites ruber, Sabouraudites ruber (Cazalbou) Nann., 1934, Trichophyton fischeri, Trichophyton kanei, Trichophyton megninii, Trichophyton raubitschekii, Trichophyton rubrum var. raubitschekii	fungi	Ascomycota	Eurotiomycetes	Onygenales	Arthrodermataceae	Trichophyton	Pathogen	Human	1	GCA_000151425.1_ASM15142v1
Crneo	Cryptococcus neoformans	5207	Blastomyces neoformans, Debaryomyces neoformans, Filobasidiella neoformans, Lipomyces neoformans, Saccharomyces neoformans, Torula neoformans, Torulopsis neoformans	fungi	Basidiomycota	Tremellomycetes	Tremellales	Cryptococcaceae	Cryptococcus	Pathogen	Human	1	GCA_000091045.1_ASM9104v1
Venon	Verticillium nonalfalfae	1051616		fungi	Ascomycota	Sordariomycetes	Glomerellales	Plectosphaerellaceae	Verticillium	Pathogen	Plants	1	GCA_003724135.2_ASM372413v2
Asfum	Aspergillus fumigatus	746128	Aspergillus fumigates, Neosartorya fumigata, Sartorya fumigata	fungi	Ascomycota	Eurotiomycetes	Eurotiales	Aspergillaceae	Aspergillus	Pathogen	Human	1	GCA_000002655.1_ASM265v1
Vovol	Volvariella volvacea	36659		fungi	Basidiomycota	Agaricomycetes	Agaricales	Pluteaceae	Volvariella	Food	-	1	GCA_001691835.3_ASM169183v3
Cocin	Coprinopsis cinerea	5346	Agaricus cinereus, Coprinus cinereus, Coprinus macrorhizus (Pers.) Rea, 1922, Hormographiella aspergillata	fungi	Basidiomycota	Agaricomycetes	Agaricales	Psathyrellaceae	Coprinopsis	Model	-	1	GCA_000182895.1_CC3
Scscl	Sclerotinia sclerotiorum	5180		fungi	Ascomycota	Leotiomycetes	Helotiales	Sclerotiniaceae	Sclerotinia	Pathogen	Plant	1	GCA_000146945.2_ASM14694v2
Comil	Cordyceps militaris	73501		fungi	Ascomycota	Sordariomycetes	Hypocreales	Cordycipitaceae	Cordyceps	Pathogen	Insect	1	GCA_000225605.1_CmilitarisCM01_v01
Meani	Metarhizium anisopliae	5530	Entomophthora anisopliae, Isaria anisopliae, Metarhizium anisopliae var. anisopliae, Penicillium anisopliae	fungi	Ascomycota	Sordariomycetes	Hypocreales	Clavicipitaceae	Metarhizium	Pathogen	Insects	1	GCA_000426965.1_ASM42696v1
Clros	Clonostachys rosea	29856	Bionectria aureofulva, Bionectria aureofulva (Cooke & Ellis) Schroers & Samuels, 1997, Bionectria ochroleuca, Gliocladium roseum, Nectria aureofulva, Nectria congesta, Nectria gliocladioides, Nectria ochroleuca (Schwein.) Berk., 1875, Nectria phyllostachydis, Penicillium roseum, Sphaeria ochroleuca	fungi	Ascomycota	Sordariomycetes	Hypocreales	Bionectriaceae	Clonostachys	Mutualist, Parasite	Fungi	1	GCA_902085965.1_CLO192961
Rhsol	Rhizoctonia solani	456999	Rhizoctonia praticola	fungi	Basidiomycota	Agaricomycetes	Cantharellales	Ceratobasidiaceae	Rhizoctonia	Pathogen	Plant	1	GCA_000334115.1_Rhisol_AG1IA_1.0
Fuoxy	Fusarium oxysporum	5507		fungi	Ascomycota	Sordariomycetes	Hypocreales	Nectriaceae	Fusarium	Pathogen	Plant	1	GCA_000149955.2_ASM14995v2
Vamal	Valsa mali	105487		fungi	Ascomycota	Sordariomycetes	Diaporthales	Valsaceae	Valsa	Pathogen	Plant	1	GCA_000818155.1_ASM81815v1
Galuc	Ganoderma lucidum	5315	Boletus lucidus	fungi	Basidiomycota	Agaricomycetes	Polyporales	Polyporaceae	Ganoderma	Medicinal	-	1	GCA_019426095.1_ASM1942609v1
Pyory	Pyricularia oryzae	318829	Magnaporthe oryzae	fungi	Ascomycota	Sordariomycetes	Magnaporthales	Pyriculariaceae	Pyricularia	Pathogen	Plant	1	GCA_000002495.2_MG8
Culun	Curvularia lunata	5503	Acrothecium lunatum, Cochliobolus lunata, Cochliobolus lunatus, Pseudocochliobolus lunatus	fungi	Ascomycota	Dothideomycetes	Pleosporales	Pleosporaceae	Curvularia	Pathogen	Animals	1	GCA_005212705.1_ASM521270v1
Putri	Puccinia triticina	208348		fungi	Basidiomycota	Pucciniomycetes	Pucciniales	Pucciniaceae	Puccinia	Pathogen	Plants	1	GCA_000151525.2_P_triticina_1_1_V2
Agbis	Agaricus bisporus	5341	Agaricus bisporus var. albidus, Agaricus brunnescens, Psalliota hortensis f. bispora	fungi	Basidiomycota	Agaricomycetes	Agaricales	Agaricaceae	Agaricus	Food	-	1	GCA_000300555.1_Agabi_varbur_1
Oroli	Orbilia oligospora	2813651	Arthrobotrys oligosporus, Arthrobotrys oligospora	fungi	Ascomycota	Orbiliomycetes	Orbiliales	Orbiliaceae	Orbilia	Carnivore, Model	-	1	GCA_000225545.1_AOL24927 1.0
Zytri	Zymoseptoria tritici	1047171	Mycosphaerella graminicola, Septoria tritici	fungi	Ascomycota	Dothideomycetes	Mycosphaerellales	Mycosphaerellaceae	Zymoseptoria	Pathogen	Plant	1	GCA_000219625.1_MYCGR v2.0
Necra	Neurospora crassa	5141	Chrysonilia crassa	fungi	Ascomycota	Sordariomycetes	Sordariales	Sordariaceae	Neurospora	Model	-	1	GCA_000182925.2_NC12
Nobom	Nosema bombycis	27978		fungi	Microsporidia	None	None	Nosematidae	Nosema	Pathogen	Insects	1	GCA_000383075.1_NosBomCQ1_v1.0
Togua	Tolypocladium guangdongense	2730933	Cordyceps guangdongensis	fungi	Ascomycota	Sordariomycetes	Hypocreales	Ophiocordycipitaceae	Tolypocladium	Medicinal	-	1	GCA_022114105.1_ASM2211410v1
Trree	Trichoderma reesei	51453	Hypocrea jecorina	fungi	Ascomycota	Sordariomycetes	Hypocreales	Hypocreaceae	Trichoderma	Biotech	-	1	GCA_000167675.2_v2.0
Bodot	Botryosphaeria dothidea	55169	Caumadothis dothidea, Dothiorella berengeriana, Fusicoccum aesculi, Sphaeria dothidea	fungi	Ascomycota	Dothideomycetes	Botryosphaeriales	Botryosphaeriaceae	Botryosphaeria	Pathogen	Plant	1	GCA_011503125.2_ASM1150312v2
Tamar	Talaromyces marneffei	37727	Penicillium marneffei	fungi	Ascomycota	Eurotiomycetes	Eurotiales	Trichocomaceae	Talaromyces	Pathogen	Human	1	GCA_000001985.1_JCVI-PMFA1-2.0
Vedah	Verticillium dahliae	27337		fungi	Ascomycota	Sordariomycetes	Glomerellales	Plectosphaerellaceae	Verticillium	Pathogen	Plants	1	GCA_000150675.2_ASM15067v2
Opsin	Ophiocordyceps sinensis	72228	Cordyceps sinensis, Hirsutella sinensis, Sphaeria sinensis	fungi	Ascomycota	Sordariomycetes	Hypocreales	Ophiocordycipitaceae	Ophiocordyceps	Pathogen	Insects	1	GCA_000448365.1_ASM44836v1
Fugra	Fusarium graminearum	5518	Gibberella zeae, Gibberella zeae (Schwein.) Petch, 1936, Sphaeria zeae	fungi	Ascomycota	Sordariomycetes	Hypocreales	Nectriaceae	Fusarium	Pathogen	Plant	1	GCA_000240135.3_ASM24013v3
Gimar	Gigaspora margarita	4874		fungi	Mucoromycota	Glomeromycetes	Diversisporales	Gigasporaceae	Gigaspora	Mutualist	-	1	GCA_009809945.1_UNITO_GmarBEG34_1.0
Albra	Alternaria brassicicola	29001	Helminthosporium brassicicola	fungi	Ascomycota	Dothideomycetes	Pleosporales	Pleosporaceae	Alternaria	Pathogen	Plant	1	GCA_002796735.1_ASM279673v1
Asfla	Aspergillus flavus	5059	Aspergillus flavus var. parvisclerotigenus, Aspergillus parvisclerotigenus, Petromyces flavus	fungi	Ascomycota	Eurotiomycetes	Eurotiales	Aspergillaceae	Aspergillus	Pathogen	Plant	1	GCA_000952835.1_ASM95283v1
Rhirr	Rhizophagus irregularis	588596	Glomus irregulare	fungi	Mucoromycota	Glomeromycetes	Glomerales	Glomeraceae	Rhizophagus	Model, Mutualist	-	1	GCA_000597685.1_Rir
Pustr	Puccinia striiformis	27350		fungi	Basidiomycota	Pucciniomycetes	Pucciniales	Pucciniaceae	Puccinia	Pathogen	Plant	1	GCA_001191645.1_P_striiformis_V1
Trasp	Trichoderma asperellum	101201	Trichoderma harzianum	fungi	Ascomycota	Sordariomycetes	Hypocreales	Hypocreaceae	Trichoderma	Mutualist	-	1	GCA_020647865.1_ASM2064786v1
Tacam	Taiwanofungus camphoratus	2696576	Antrodia camphorata, Antrodia cinnamomea, Ganoderma camphoratum	fungi	Basidiomycota	Agaricomycetes	Polyporales	None	Taiwanofungus	Pathogen, Medicinal	Plant	1	GCA_022598595.1_ASM2259859v1
Masym	Malassezia sympodialis	76777		fungi	Basidiomycota	Malasseziomycetes	Malasseziales	Malasseziaceae	Malassezia	Pathogen	Human	0	GCA_000349305.2_ASM34930v2
Peita	Penicillium italicum	40296		fungi	Ascomycota	Eurotiomycetes	Eurotiales	Aspergillaceae	Penicillium	Pathogen	Plant	0	GCA_000769765.1_ASM76976v1
Ernec	Erysiphe necator	52586	Uncinula necator	fungi	Ascomycota	Leotiomycetes	Erysiphales	Erysiphaceae	Erysiphe	Pathogen	Plant	0	GCA_000798715.1_ASM79871v1
Coglo	Colletotrichum gloeosporioides	474922	Glomerella cingulata, Glomerella rufomaculans-vaccinii, Gnomoniopsis cingulata, Vermicularia gloeosporioides	fungi	Ascomycota	Sordariomycetes	Glomerellales	Glomerellaceae	Colletotrichum	Pathogen	Plant	0	GCA_000446055.1_Colletotrichum gloeosporioides1
Merob	Metarhizium robertsii	568076		fungi	Ascomycota	Sordariomycetes	Hypocreales	Clavicipitaceae	Metarhizium	Pathogen	Insect	0	GCA_000187425.2_MAA 2.0
Nedis	Neurospora discreta	29879		fungi	Ascomycota	Sordariomycetes	Sordariales	Sordariaceae	Neurospora	NA	NA	0	GCA_009805215.1_ASM980521v1
Scjap	Schizosaccharomyces japonicus	4897	Hasegawaea japonica, Schizosaccharomyces japonicus var. japonicus, Schizosaccharomyces japonicus var. versatilis	fungi	Ascomycota	Schizosaccharomycetes	Schizosaccharomycetales	Schizosaccharomycetaceae	Schizosaccharomyces	Model	-	0	GCA_000149845.2_SJ5
Bocin	Botrytis cinerea	40559	Botryotinia fuckeliana, Sclerotinia fuckeliana	fungi	Ascomycota	Leotiomycetes	Helotiales	Sclerotiniaceae	Botrytis	Pathogen	Plant	0	GCA_000349525.1_BcDW1
Bocon	Botryotinia convoluta	54673	Botrytis convoluta	fungi	Ascomycota	Leotiomycetes	Helotiales	Sclerotiniaceae	Botryotinia	NA	NA	0	GCA_004786275.1_ASM478627v1
Netet	Neurospora tetrasperma	40127		fungi	Ascomycota	Sordariomycetes	Sordariales	Sordariaceae	Neurospora	NA	NA	0	GCA_000213175.1_v2.0
Lathe	Lachancea thermotolerans	381046	Kluyveromyces thermotolerans, Zygosaccharomyces thermotolerans	fungi	Ascomycota	Saccharomycetes	Saccharomycetales	Saccharomycetaceae	Lachancea	Pathogen	Plant	0	GCA_000142805.1_ASM14280v1
Caalb	Candida albicans	5476	Candida albicans var. stellatoidea, Candida stellatoidea, Dematium albicans, Endomyces albicans, Monilia albicans, Monilia stellatoidea, Myceloblastanon albicans, Mycotorula albicans, Oidium albicans, Parasaccharomyces albicans, Procandida albicans, Procandida stellatoidea, Saccharomyces albicans, Syringospora albicans	fungi	Ascomycota	Saccharomycetes	Saccharomycetales	Debaryomycetaceae	Candida	Pathogen	Human	0	GCA_000149445.2_ASM14944v2
Cocic	Cordyceps cicadae	218633	Isaria cicadae, Paecilomyces cicadae	fungi	Ascomycota	Sordariomycetes	Hypocreales	Cordycipitaceae	Cordyceps	NA	NA	0	GCA_002968875.1_ASM296887v1
Ronec	Rosellinia necatrix	77044		fungi	Ascomycota	Sordariomycetes	Xylariales	Xylariaceae	Rosellinia	Pathogen	Plant	0	GCA_001445595.3_Rnecatrix_2.0
Mucir	Mucor circinelloides	36080	Circinomucor circinelloides, Mucor circinelloides f. circinelloides, Rhizomucor circinelloides, Rhizomucor circinelloides f. circinelloides, Rhizomucor regularior, Rhizomucor regularior (R.Y. Zheng & G.Q. Chen) R.Y. Zheng, X.Y. Liu & R.Y. Li, 2009, Rhizomucor variabilis var. regularior	fungi	Mucoromycota	Mucoromycetes	Mucorales	Mucoraceae	Mucor	Pathogen	Livestock	0	GCA_000401635.1_Muco_sp_1006Ph_V1
Vapol	Vanderwaltozyma polyspora	36033	Kluyveromyces polysporus	fungi	Ascomycota	Saccharomycetes	Saccharomycetales	Saccharomycetaceae	Vanderwaltozyma	Model	-	0	GCA_000150035.1_ASM15003v1
Cohig	Colletotrichum higginsianum	80884		fungi	Ascomycota	Sordariomycetes	Glomerellales	Glomerellaceae	Colletotrichum	Pathogen	Plant	0	GCA_001672515.1_ASM167251v1
Palut	Paracoccidioides lutzii	1048829		fungi	Ascomycota	Eurotiomycetes	Onygenales	None	Paracoccidioides	Pathogen	Human	0	GCA_000150705.2_Paracocci_br_Pb01_V2
Labic	Laccaria bicolor	29883		fungi	Basidiomycota	Agaricomycetes	Agaricales	Tricholomataceae	Laccaria	Mutualist, Carnivorous	-	0	GCA_000143565.1_V1.0
Asapi	Ascosphaera apis	5105		fungi	Ascomycota	Eurotiomycetes	Onygenales	Ascosphaeraceae	Ascosphaera	Pathogen	Insect	0	GCA_001636715.1_AAP 1.0
Hicap	Histoplasma capsulatum	5037	Ajellomyces capsulatus, Cryptococcus capsulatus, Emmonsiella capsulata	fungi	Ascomycota	Eurotiomycetes	Onygenales	Ajellomycetaceae	Histoplasma	Pathogen	Human	0	GCA_000150115.1_ASM15011v1
Pltuo	Pleurotus tuoliensis	879823	Pleurotus eryngii subsp. tuoliensis, Pleurotus eryngii var. tuoliensis	fungi	Basidiomycota	Agaricomycetes	Agaricales	Pleurotaceae	Pleurotus	NA	NA	0	GCA_003243755.1_ASM324375v1
Alsol	Alternaria solani	48100		fungi	Ascomycota	Dothideomycetes	Pleosporales	Pleosporaceae	Alternaria	NA	NA	0	GCA_002952155.1_ASM295215v1
Scpom	Schizosaccharomyces pombe	4896	Schizosaccharomyces malidevorans	fungi	Ascomycota	Schizosaccharomycetes	Schizosaccharomycetales	Schizosaccharomycetaceae	Schizosaccharomyces	Model	-	0	GCA_000002945.2_ASM294v2
Blgra	Blumeria graminis	34373	Erysiphe graminis	fungi	Ascomycota	Leotiomycetes	Erysiphales	Erysiphaceae	Blumeria	Pathogen	Plant	0	GCA_000418435.1_Bgt_454_newbler_assembly
Pabra	Paracoccidioides brasiliensis	121759	Loboa loboi	fungi	Ascomycota	Eurotiomycetes	Onygenales	None	Paracoccidioides	Pathogen	Human	0	GCA_000150475.2_Paracocci_br_Pb03_V2
Spsci	Sporisorium scitamineum	49012	Ustilago scitaminea	fungi	Basidiomycota	Ustilaginomycetes	Ustilaginales	Ustilaginaceae	Sporisorium	Pathogen	Plant	0	GCA_001243155.1_Sporisorium scitamineum
Lepsa	Lecanicillium psalliotae	73499	Cephalosporium curtipes var. uredinicola, Verticillium psalliotae	fungi	Ascomycota	Sordariomycetes	Hypocreales	Cordycipitaceae	Lecanicillium	NA	NA	0	GCA_002796755.1_ASM279675v1
Alalt	Alternaria alternata	5599	Alternaria tenuis, Torula alternata	fungi	Ascomycota	Dothideomycetes	Pleosporales	Pleosporaceae	Alternaria	Pathogen	Plant	0	GCA_001642055.1_Altal1
Gasin	Ganoderma sinense	36075	Ganoderma sinensis	fungi	Basidiomycota	Agaricomycetes	Polyporales	Polyporaceae	Ganoderma	Medicinal	-	0	GCA_002760635.1_GanSi1.6
Sabay	Saccharomyces bayanus	4931	Saccharomyces bayanus var. bayanus	fungi	Ascomycota	Saccharomycetes	Saccharomycetales	Saccharomycetaceae	Saccharomyces	Biotech	-	0	GCA_019431265.1_ASM1943126v1
Tratr	Trichoderma atroviride	63577	Hypocrea atroviridis	fungi	Ascomycota	Sordariomycetes	Hypocreales	Hypocreaceae	Trichoderma	Mutualist	-	0	GCA_000171015.2_TRIAT v2.0
Vealb	Verticillium albo-atrum	27335	Acremonium apii, Verticillium alboatrum	fungi	Ascomycota	Sordariomycetes	Glomerellales	Plectosphaerellaceae	Verticillium	NA	NA	0	GCA_002851705.1_ASM285170v1
Fuvir	Fusarium virguliforme	232082	Neocosmospora virguliformis	fungi	Ascomycota	Sordariomycetes	Hypocreales	Nectriaceae	Fusarium	Pathogen	Plant	0	GCA_020883615.1_ASM2088361v1
Plery	Pleurotus eryngii	5323		fungi	Basidiomycota	Agaricomycetes	Agaricales	Pleurotaceae	Pleurotus	Food, Carnivorous, Pathogen	Plant	0	GCA_015484515.1_Pleery1
Sacer	Saccharomyces cerevisiae	4932	Candida robusta, Mycoderma cerevisiae, Saccharomyces capensis, Saccharomyces italicus, Saccharomyces oviformis, Saccharomyces uvarum var. melibiosus	fungi	Ascomycota	Saccharomycetes	Saccharomycetales	Saccharomycetaceae	Saccharomyces	Model, Biotech	-	0	GCA_001634645.1_GLBRCY22-3
Velon	Verticillium longisporum	100787	Verticillium dahliae var. longisporum	fungi	Ascomycota	Sordariomycetes	Glomerellales	Plectosphaerellaceae	Verticillium	Pathogen	Plant	0	GCA_001268145.1_vl1.denovo.v1
Bebro	Beauveria brongniartii	118266	Botrytis brongniartii, Cordyceps brongniartii	fungi	Ascomycota	Sordariomycetes	Hypocreales	Cordycipitaceae	Beauveria	NA	NA	0	GCA_001636735.1_BBO 1.0
Nacas	Naumovozyma castellii	27288	Naumovia castellii, Saccharomyces castelli, Saccharomyces castellii	fungi	Ascomycota	Saccharomycetes	Saccharomycetales	Saccharomycetaceae	Naumovozyma	Model	-	0	GCA_000237345.1_ASM23734v1
Molax	Monilinia laxa	61186	Monilia laxa, Oidium laxum, Sclerotinia laxa	fungi	Ascomycota	Leotiomycetes	Helotiales	Sclerotiniaceae	Monilinia	NA	NA	0	GCA_009299455.1_ASM929945v1
Neame	Necator americanus	51031		animals	Nematoda	Chromadorea	Strongylida	Ancylostomatidae	Necator	NA	NA	0	GCA_000507365.1_N_ americanus_v1
Mumus	Mus musculus	10090		animals	Chordata	Mammalia	Rodentia	Muridae	Mus	NA	NA	0	GCA_000002165.1_Mm_Celera
Brmal	Brugia malayi	6279		animals	Nematoda	Chromadorea	Rhabditida	Onchocercidae	Brugia	NA	NA	0	GCA_000002995.5_B_malayi-4.0
Acpis	Acyrthosiphon pisum	7029	Acyrthosiphum pisum	animals	Arthropoda	Insecta	Hemiptera	Aphididae	Acyrthosiphon	NA	NA	0	GCF_005508785.1_pea_aphid_22Mar2018_4r6ur
Catel	Capitella teleta	283909	Capitella sp. I, Capitella sp. I AF-2005, Capitella sp. I ECS-2004, Capitella sp. I ES-2005, Capitella sp. I Grassle & Grassle, 1976	animals	Annelida	Polychaeta	None	Capitellidae	Capitella	NA	NA	0	GCA_000328365.1_Capca1
Xetro	Xenopus tropicalis	8364	Silurana tropicalis, Xenopus (Silurana) tropicalis, Xenopus laevis tropicalis	animals	Chordata	Amphibia	Anura	Pipidae	Xenopus	NA	NA	0	GCA_000004195.4_UCB_Xtro_10.0
Gagal	Gallus gallus	9031	Gallus gallus domesticus	animals	Chordata	Aves	Galliformes	Phasianidae	Gallus	NA	NA	0	GCF_016699485.2_bGalGal1.mat.broiler.GRCg7b
Anste	Anopheles stephensi	30069	Anopheles mysorensis, Anopheles stephensi mysorensis, Anopheles stephensi var. mysorensis, Neocellia intermedia, Neocellia intermedia Rothwell, 1907	animals	Arthropoda	Insecta	Diptera	Culicidae	Anopheles	NA	NA	0	GCF_013141755.1_UCI_ANSTEP_V1.0
Darer	Danio rerio	7955	Brachydanio rerio, Brachydanio rerio frankei, Cyprinus rerio, Danio frankei, Danio rerio frankei	animals	Chordata	Actinopteri	Cypriniformes	Danionidae	Danio	NA	NA	0	GCF_000002035.6_GRCz11
Trcas	Tribolium castaneum	7070		animals	Arthropoda	Insecta	Coleoptera	Tenebrionidae	Tribolium	NA	NA	0	GCA_000002335.3_Tcas5.2
Solyc	Solanum lycopersicum	4081	Lycopersicon esculentum, Lycopersicon esculentum var. esculentum, Solanum esculentum, Solanum lycopersicum var. humboldtii	plants	Streptophyta	Magnoliopsida	Solanales	Solanaceae	Solanum	NA	NA	0	GCF_000188115.4_SL3.0
Brnap	Brassica napus	3708		plants	Streptophyta	Magnoliopsida	Brassicales	Brassicaceae	Brassica	NA	NA	0	GCA_020379485.1_Da-Ae
Potri	Populus trichocarpa	3694	Populus balsamifera subsp. trichocarpa	plants	Streptophyta	Magnoliopsida	Malpighiales	Salicaceae	Populus	NA	NA	0	GCA_000002775.3_Pop_tri_v3
Sahyb	Saccharum hybrid cultivar	128810	Saccharum hybrid cultivar (unknown)	plants	Streptophyta	Magnoliopsida	Poales	Poaceae	Saccharum	NA	NA	0	GCA_900465005.1_MTP
Phvul	Phaseolus vulgaris	3885		plants	Streptophyta	Magnoliopsida	Fabales	Fabaceae	Phaseolus	NA	NA	0	GCA_000499845.1_PhaVulg1_0
Podel	Populus deltoides	3696		plants	Streptophyta	Magnoliopsida	Malpighiales	Salicaceae	Populus	NA	NA	0	GCA_015852605.2_ASM1585260v2
Metru	Medicago truncatula	3880		plants	Streptophyta	Magnoliopsida	Fabales	Fabaceae	Medicago	NA	NA	0	GCA_000219495.2_MedtrA17_4.0
Vivin	Vitis vinifera	29760	Vitis vinifera subsp. vinifera	plants	Streptophyta	Magnoliopsida	Vitales	Vitaceae	Vitis	NA	NA	0	GCA_000003745.2_12X
Citri	Citrus trifoliata	37690	Poncirus trifoliata, Poncirus trifoliatus	plants	Streptophyta	Magnoliopsida	Sapindales	Rutaceae	Citrus	NA	NA	0	GCA_018350135.1_ASM1835013v1
Madom	Malus domestica	3750	Malus communis, Malus pumila auct., Malus pumila var. domestica, Malus sylvestris var. domestica, Malus x domestica, Pyrus malus, Pyrus malus var. domestica	plants	Streptophyta	Magnoliopsida	Rosales	Rosaceae	Malus	NA	NA	0	GCA_004115385.1_ASM411538v1
Hovul	Hordeum vulgare	4513		plants	Streptophyta	Magnoliopsida	Poales	Poaceae	Hordeum	NA	NA	0	GCA_004114815.1_Hulless_Barley_ass.V2
Niatt	Nicotiana attenuata	49451		plants	Streptophyta	Magnoliopsida	Solanales	Solanaceae	Nicotiana	NA	NA	0	GCA_001879085.1_NIATTr2
Glmax	Glycine max	3847	Phaseolus max	plants	Streptophyta	Magnoliopsida	Fabales	Fabaceae	Glycine	NA	NA	0	GCA_000004515.5_Glycine_max_v4.0
Drmel	Drosophila melanogaster	7227	Sophophora melanogaster	animals	Arthropoda	Insecta	Diptera	Drosophilidae	Drosophila	NA	NA	0	GCA_000001215.4_Release 6 plus ISO1 MT
Caele	Caenorhabditis elegans	6239	Rhabditis elegans	animals	Nematoda	Chromadorea	Rhabditida	Rhabditidae	Caenorhabditis	NA	NA	0	GCA_000002985.3_WBcel235
Artha	Arabidopsis thaliana	3702	Arabis thaliana	plants	Streptophyta	Magnoliopsida	Brassicales	Brassicaceae	Arabidopsis	NA	NA	0	GCA_000001735.2_TAIR10.1
Orsat	Oryza sativa	4530		plants	Streptophyta	Magnoliopsida	Poales	Poaceae	Oryza	NA	NA	0	GCA_000004655.2_ASM465v1

### Sheet: Description
	Name:	Table S2
	Title:	Species identifiers and associated data
	Description:	List of species considered in this work. We show species abbreviations (abbv), full-names (species), taxon identifiers (taxid), secondary-names (synonyms), kingdom, phylum, class, order, family, genus, whether they are a species reported mi/milRNAs analyzed in this work (1: yes; 0: no), relevance to humans, hosts for pathogens/parasites, and corresponding genome assemblies used for genomic contex…
