## Supplementary material for "Comprehensive re-analysis of hairpin RNAs in fungi reveals ancestral links": Table S3

### Sheet: Description
	Name:	Table S3
	Title:	Referenced sequencing libraries and processing metrics
	Description:	sRNA-seq libraries used for re-assessment of reported mi/milRNA loci. We show the publication citations used in this work, SRR accession of the libraries, adapter sequence used for trimming, read length of the library, number of reads in the raw library (raw_depth), and the percentage of raw reads in the following categories: trimmed with adapters (have_adap), reads passing cutadapt filters (pass…

### Sheet: Table S3 - libraries
# Table S3 - Referenced sequencing libraries and processing metrics
#Source publication	Fungal species	Library srr ID	Inferred adapter sequence	Read length for untrimmed libraries	Raw read depth of library	Percent raw reads containing adapter	Percent raw reads passing length filter	Percent raw reads uniquely-mapping	Percent raw reads multi-mapping	Percent raw reads non-mapping	Percent of raw reads aligned	Percent of total or clean reads aligned reported by the publication (where available)	Note pertaining to the reported from the source publication alignment.
citation	species	srr	adapter	read_length	raw_depth	have_adap	pass_filter	unique	multi	non	aligned	pub_align_rate	library_note
Johnson2019-yu	Artha	SRR9216050	AGATCGGA	75	8294757	97.8	91.6	34.7	50.3	5.1	84.6
Johnson2019-yu	Artha	SRR9216049	AGATCGGA	75	7883706	97.9	90.6	28.6	56.3	3.6	84.6
Johnson2019-yu	Artha	SRR9216053	AGATCGGA	75	5972899	97.9	87.6	30	52	4.5	81.5
PRJNA636660 (not published)	Drmel	SRR11906542	PRE-TRIMMED	NA	39721939	NA	NA	34	21.1	43	54.2
PRJNA636660 (not published)	Drmel	SRR11906543	PRE-TRIMMED	NA	26084303	NA	NA	16	15.5	67.3	30.6
Zhou2012-iu	Scscl	SRR189065	TCGTATGC	35	14461027	94.5	87.8	7.9	63	15.6	46.9	39.04
Kang2013-jt	Trree	SRR847118	TCGTATGC	49	8640163	98.7	98.5	25.4	3.5	69.6	28.9
Kang2013-jt	Trree	SRR847119	TCGTATGC	49	8040063	98.5	98.3	79.5	8.9	9.9	88.3
Lau2013-sw	Tamar	SRR906436	AGATCGGA	58	33118049	15.3	7.6	1.4	4.9	1.3	5.3	7.93	Low reported trim/filter rate
Lau2013-sw	Tamar	SRR922412	AGATCGGA	58	33866726	32	24.9	6.8	15.3	2.8	21.3	0.73	Low reported trim/filter rate
Chen2014-iq	Fuoxy	SRR1068199	TCGTATGC	36	45723756	62.4	52.8	1.7	22.6	28.1	5.4	84.48
Chen2015-xw	Fugra	SRR1427175	TCGTATGC	49	6186639	99.1	98.8	11.9	76.8	9.8	50.7	89.22
Dahlmann2015-ew	Pechr	SRR1705825	TGGAATTC	51	44022287	96.7	57.7	11.2	42.6	2.8	53.7
Dahlmann2015-ew	Pechr	SRR1705826	TGGAATTC	51	63714016	76.6	43	8.3	31.8	2	40.1
Lin2015-zy	Tacam	SRR1662192	CGCCTTGG	50	14951437	52.9	52.7	26.4	15.8	10.4	42.2
Lin2015-zy	Tacam	SRR1662191	CGCCTTGG	50	23632779	68.3	68.3	46.5	12.9	8.8	59.4
Yang2015-wo	Zytri	SRR1738220	TCGTATGC	49	11719777	99.2	99	0.6	1.4	97.1	1.9	0.6	Low reported alignment rate
Yang2015-wo	Zytri	SRR1738218	TCGTATGC	49	11498973	99.4	99.2	0.6	0.2	98.4	0.8	0.05	Low reported alignment rate
Lin2016-hq	Rhsol	SRR1994873	ATCTCGTA	35	12051411	97.5	96.9	61.9	9.6	25.2	71.6	12.69	Low reported alignment rate
Lin2016-hq	Rhsol	SRR1994871	ATCTCGTA	35	11674461	97.4	96	63.9	10.5	21.4	74.5	15.4	Low reported alignment rate
Lin2016-hq	Rhsol	SRR1994872	ATCTCGTA	35	12583775	97.4	97	64.2	7.8	24.9	72	12.97	Low reported alignment rate
Lin2016-hq	Rhsol	SRR1994875	ATCTCGTA	35	11730955	97.3	96.9	30.9	5.5	60.4	36.4	6.41	Low reported alignment rate
Lin2016-hq	Rhsol	SRR1994874	ATCTCGTA	35	11705285	97.5	97.1	71.4	8	17.5	79.5	12.36	Low reported alignment rate
Lin2016-hq	Rhsol	SRR1994876	ATCTCGTA	35	11149179	97.2	96.4	56.1	5.2	35.1	61.3	10.01	Low reported alignment rate
Lin2016-hq	Rhsol	SRR1994877	ATCTCGTA	35	11889005	96.1	94.9	45.3	5.6	43.9	50.9	11.94	Low reported alignment rate
Wang2016-nz	Fugra	SRR2970501_1	TCGTATGC	44	11975544	98.2	98	16.3	66.7	15	44.9
Wang2016-nz	Fugra	SRR3055827_1	TCGTATGC	44	11861475	98.6	98.2	16	42.8	39.4	37.4
Jiang2017-hp	Fuoxy	SRR3921570	TCGTATGC	49	5193149	99.5	99.5	12.1	16.5	70.8	28.6	20.59	Low reported alignment rate
Jiang2017-hp	Fuoxy	SRR3921571	TCGTATGC	49	5744648	99.4	99.2	10	9.1	80.1	19	14.6	Low reported alignment rate
Ozkan2017-qu	Asfum	SRR1583957	AGATCGGA	51	4288922	94.8	92.4	31.2	40.2	20.9	71.2
Ozkan2017-qu	Asfum	SRR1583956	AGATCGGA	51	9162765	96.1	94.3	27.6	41.9	24.7	69.4
Ozkan2017-qu	Asfum	SRR1583958	AGATCGGA	51	14188146	96.7	95	26.9	53.5	14.3	80.4
Ozkan2017-qu	Asfum	SRR1583955	AGATCGGA	51	14834962	96.1	92.7	29.9	43.3	19.3	73
Ozkan2017-qu	Asfum	SRR1583960	AGATCGGA	51	12660320	96.2	94.9	25.7	47.2	21.9	72.2
Ozkan2017-qu	Asfum	SRR1583959	AGATCGGA	51	13348762	95.9	94.7	28.4	48.1	18	75.9
Ozkan2017-qu	Asfum	SRR1583964	AGATCGGA	51	15108040	96.7	95.2	16.3	67	11.6	76.7
Ozkan2017-qu	Asfum	SRR1583961	AGATCGGA	51	18854816	96.4	95.2	15.8	25.2	54.1	40.6
Ozkan2017-qu	Asfum	SRR1583968	AGATCGGA	51	17933898	96.3	95.1	21.1	67.8	6.1	87.8
Ozkan2017-qu	Asfum	SRR1583966	AGATCGGA	51	16321084	96.4	95.9	8.7	22.6	64.6	28.6
Ozkan2017-qu	Asfum	SRR1583965	AGATCGGA	51	19462083	96.2	95.1	7.6	24.8	62.6	29.5
Ozkan2017-qu	Asfum	SRR1583963	AGATCGGA	51	23496360	96.9	91	20	60	10	77.8
Ozkan2017-qu	Asfum	SRR1583967	AGATCGGA	51	25140571	96.8	94.3	24.4	59.3	10.1	82.3
Ozkan2017-qu	Asfum	SRR1583962	AGATCGGA	51	29833968	96.9	88.9	20	55	12.6	74.9
Ozkan2017-qu	Asfum	SRR1583970	AGATCGGA	51	20461547	97	96.2	8.8	25.4	61.9	32.7
Ozkan2017-qu	Asfum	SRR1583969	AGATCGGA	51	43825751	97	96.5	3.8	12.2	80.5	15.1
Wang2017-md	Pustr	SRR5078242	TCGTATGC	35	18394607	89.5	87.8	8.2	23.8	55.2	30.3
Lau2018-av	Cocin	SRR7403493	AGATCGGA	51	15601511	75.1	74.4	18.6	31	24.5	49.5
Lau2018-av	Cocin	SRR7403495	AGATCGGA	51	16651501	75.7	74.7	18.5	34.9	20.8	53.4
Lau2018-av	Cocin	SRR7403494	AGATCGGA	51	19380008	76.3	74.9	18.5	34.5	21.3	52.9
Lau2018-av	Cocin	SRR7403496	AGATCGGA	51	16618661	75.5	74.2	19.5	32.9	21.2	52.4
Lau2018-av	Cocin	SRR7403497	AGATCGGA	51	17232566	73.6	71.8	18.6	34.5	17.9	53
Lau2018-av	Cocin	SRR7403498	AGATCGGA	51	25609916	96	94.5	24.6	37.2	32.4	61.8
Wang2018-by	Trrub	SRR7630468	PRE-TRIMMED	NA	23945807	NA	NA	84.7	4.4	10.9	89.1
Wang2018-by	Trrub	SRR7630467	PRE-TRIMMED	NA	25922610	NA	NA	60.2	10.1	29.2	70.4
Zeng2018-ds	Fugra	SRR6516244	TGGAATTC	49	11775142	99.2	99.2	3	95.1	1.1	11.3
Zeng2018-ds	Fugra	SRR6516245	AGATCGGA	49	11965775	92.4	92.4	7.6	80.8	4	56
Zeng2018-ds	Fugra	SRR6516243	AGATCGGA	49	12010830	93.7	93.7	51	36.4	6.3	71.2
Zeng2018-ds	Fugra	SRR6516242	TGGAATTC	49	11431188	97.8	97.8	55.8	37	4.9	66.2
Cui2019-ar	Bebas	SRR8501348	TGGAATTC	50	46069144	98.8	98.1	1.2	2.1	94.6	3.4
Cui2019-ar	Bebas	SRR8501351	TGGAATTC	50	36938142	98.7	97.9	1.2	2.3	94.2	3.5
Cui2019-ar	Bebas	SRR8501349	TGGAATTC	50	42994447	98.6	97.3	1.7	3.3	92	5
Cui2019-ar	Bebas	SRR8501350	TGGAATTC	50	54623405	98.6	95.8	4.1	9.7	80.9	13.8
Dutta2019-jl	Putri	SRR1646809	PRE-TRIMMED	NA	2578748	NA	NA	1.7	2.1	96.2	3.4	0.3	Low reported alignment rate
Dutta2019-jl	Putri	SRR1646807	PRE-TRIMMED	NA	2889484	NA	NA	1.9	2.4	95.7	3.9	0.4	Low reported alignment rate
Hu2019-my	Bodot	SRR8374848	AGATCGGA	49	11221049	95.3	95.3	4.2	10.6	79.1	10.7	15.87	Low reported alignment rate
Hu2019-my	Bodot	SRR8374847	AGATCGGA	49	11837018	93.5	93.5	2.6	6.5	83.7	6.4	50.9
Hu2019-my	Bodot	SRR8374849	AGATCGGA	49	10949651	96.7	96.6	3.5	13.4	76.4	14	13.46	Low reported alignment rate
Hu2019-my	Bodot	SRR8374850	AGATCGGA	49	10880651	97.2	97.1	4.3	19.9	34.6	21.3	7.9	Low reported alignment rate
Shao2019-xf	Comil	SRR8054058	PRE-TRIMMED	NA	18590024	NA	NA	12.5	1.7	85.8	14.2
Shao2019-xf	Comil	SRR8054055	PRE-TRIMMED	NA	19187577	NA	NA	46.7	5.9	47.4	52.6
Shao2019-xf	Comil	SRR8054059	PRE-TRIMMED	NA	22094474	NA	NA	21.3	3.2	75.6	24.4
Shao2019-xf	Comil	SRR8054057	PRE-TRIMMED	NA	18007607	NA	NA	9.7	1.2	89.1	10.9
Shao2019-xf	Comil	SRR8054060	PRE-TRIMMED	NA	20220022	NA	NA	49.4	5.4	45.2	54.8
Shao2019-xf	Comil	SRR8054056	PRE-TRIMMED	NA	21814066	NA	NA	61.5	3.1	35.5	64.5
Silvestri2019-js	Rhirr	ERR2841783	TGGAATTC	51	24951244	95.9	93.9	19.6	65.1	7.7	76.3
Silvestri2019-js	Rhirr	ERR2841782	TGGAATTC	51	23176392	97.1	93.5	17.7	66.6	6.5	74.4
Silvestri2019-js	Rhirr	ERR2841784	TGGAATTC	51	26413301	95.3	93.7	22.5	65.3	4.8	81.9
Silvestri2019-js	Rhirr	ERR2841790	TGGAATTC	51	22700364	97.9	96.6	2.9	20.8	72.4	21.9
Silvestri2019-js	Rhirr	ERR2841786	TGGAATTC	51	25805885	97.2	96.4	8.2	17.3	70.7	22.5
Silvestri2019-js	Rhirr	ERR2841788	TGGAATTC	51	27901425	97.8	96.7	2.4	12.1	81.9	12.4
Silvestri2019-js	Rhirr	ERR2841787	TGGAATTC	51	26716518	97.5	90.4	10.3	38.5	38.9	46.6
Silvestri2019-js	Rhirr	ERR2841789	TGGAATTC	51	24953282	97.8	96.7	1.7	9.2	85.5	9.1
Silvestri2019-js	Rhirr	ERR2841785	TGGAATTC	51	27041986	96.9	93	12.2	33.5	45.8	42.5
Gong2020-xh	Vovol	SRR10727288	AGATCGGA	151	22858104	98.4	97.1	44.7	10.5	41.5	55.2	43.53
Gong2020-xh	Vovol	SRR10727289	AGATCGGA	151	24148276	98	96.8	44.3	10.1	42	54.4	44.63
Gong2020-xh	Vovol	SRR10727299	AGATCGGA	151	24102842	98.5	97.2	42.8	11.9	41.9	54.6	41.38
Gong2020-xh	Vovol	SRR10727296	AGATCGGA	151	32372239	98.4	97.7	48.4	9.1	40	57.5	46.03
Gong2020-xh	Vovol	SRR10727293	AGATCGGA	151	38668705	98.8	96.2	43.5	23.6	28	67.1	42.96
Gong2020-xh	Vovol	SRR10727292	AGATCGGA	151	36797868	98.2	94.8	42.8	23	27.7	65.8	32.3
Gong2020-xh	Vovol	SRR10727294	AGATCGGA	151	39452709	98.3	95.5	40.7	24.3	29.6	65	45.11
Gong2020-xh	Vovol	SRR10727298	AGATCGGA	151	40898601	98.1	95.7	40.6	21.1	32.9	61.6	45.03
Gong2020-xh	Vovol	SRR10727290	AGATCGGA	151	46978881	98.2	96.5	47.6	12.1	36.1	59.8	43.63
Gong2020-xh	Vovol	SRR10727295	AGATCGGA	151	53941439	98.4	96.2	43.4	16.2	35.6	59.6	45.3
Gong2020-xh	Vovol	SRR10727291	AGATCGGA	151	51379237	98.1	95.9	41.5	19	34.5	60.5	44.22
Gong2020-xh	Vovol	SRR10727297	AGATCGGA	151	79543571	98.5	97.6	45.8	10.7	40.8	56.5	46.59
Lau2020-gn	Cocin	SRR9972086	AGTCGGAG	50	22275132	96.2	93.4	32.1	11.4	50	43.4
Lau2020-gn	Cocin	SRR9972091	AGTCGGAG	50	30277985	97.6	96.4	14.7	6	75.7	20.7
Lau2020-gn	Cocin	SRR9972090	AGTCGGAG	50	29462931	96.9	95.3	4.5	2.7	88.1	7.2
Lau2020-gn	Cocin	SRR9972088	AGTCGGAG	50	29340694	96	93.7	11.7	6.1	75.6	17.8
Lau2020-gn	Cocin	SRR9972089	AGTCGGAG	50	30508334	96.7	93.7	3.3	2.2	88.2	5.5
Lau2020-gn	Cocin	SRR9972092	AGTCGGAG	50	31123050	96.6	95.7	11.5	3.6	80.5	15.2
Lau2020-gn	Cocin	SRR9972087	AGTCGGAG	50	29532184	95.5	92.8	31.2	11.9	49.7	43.1
Lau2020-gn	Cocin	SRR9972093	AGTCGGAG	50	30205929	95.4	94.4	12.3	3.3	78.8	15.6
Lau2020-gn	Cocin	SRR9972094	AGTCGGAG	50	57169417	95.2	93	26.6	10.8	55.2	37.4
Liu2020-wf	Crneo	SRR11648392	PRE-TRIMMED	NA	3524	NA	NA	1.4	0.7	97.9	1.8		SRR on SRA website is incomplete (only 3,524 reads).
Silvestri2020-bi	Gimar	ERR3671189	PRE-TRIMMED	NA	24018067	NA	NA	34.1	42	22.5	75.5
Silvestri2020-bi	Gimar	ERR3671190	PRE-TRIMMED	NA	24716836	NA	NA	33.3	43.6	21.8	76.5
Silvestri2020-bi	Gimar	ERR3671191	PRE-TRIMMED	NA	23388743	NA	NA	30.2	48.1	17.9	77.9
Xia2020-rh	Scscl	SRR12527896	CTGTAGGC	36	8472819	98.4	96.7	6.4	35.5	54.6	19.3
Xia2020-rh	Scscl	SRR12527895	CTGTAGGC	36	9557365	98.1	96.1	6.5	36.8	52.6	21.5
Xia2020-rh	Scscl	SRR12527894	CTGTAGGC	36	10565640	97.9	94.7	6.7	39.7	48.1	21.5
Xia2020-rh	Scscl	SRR12527897	CTGTAGGC	36	10622308	98.2	96	5.6	35.5	54.6	18.3
Xia2020-rh	Scscl	SRR12527899	CTGTAGGC	36	8478593	98	90.6	6.3	43.5	40.7	19.8
Xia2020-rh	Scscl	SRR12527898	CTGTAGGC	36	9298564	98.1	94.5	7.1	42.1	45.1	22.8
Xu2020-uk	Vamal	SRR9035426	AGATCGGA	50	12818591	97	95.1	48.3	32.9	13	81.2
Xu2020-uk	Vamal	SRR9103190	AGATCGGA	50	27234866	98.5	97.6	34.7	7.1	55.4	41.8
Dong2021-xn	Nobom	SRR15711005	AGATCGGA	50	12657370	99.2	95.5	4.6	11.9	78.5	16.3
Guo2021-na	Vamal	SRR9035426	AGATCGGA	50	12818591	97	95.1	48.3	32.9	13	81.2
Guo2021-na	Vamal	SRR9103190	AGATCGGA	50	27234866	98.5	97.6	34.7	7.1	55.4	41.8
Meng2021-lx	Rhsol	SRR10747101	PRE-TRIMMED	NA	8193763	NA	NA	66.4	3.8	29.7	70.3
Meng2021-lx	Rhsol	SRR10747099	PRE-TRIMMED	NA	11143616	NA	NA	20.5	4.5	75	24.9
Meng2021-lx	Rhsol	SRR10747102	PRE-TRIMMED	NA	11239685	NA	NA	7.2	0.6	92.2	7.8
Meng2021-lx	Rhsol	SRR10747098	PRE-TRIMMED	NA	11421121	NA	NA	71.9	10.3	17.7	82.2
Piombo2021-ru	Clros	ERR5950791	PRE-TRIMMED	NA	15004800	NA	NA	14.3	54.1	30.7	46	13.33	Low reported alignment rate
Piombo2021-ru	Clros	ERR5960091	PRE-TRIMMED	NA	12041416	NA	NA	16.6	49	33.3	47.1	13.84	Low reported alignment rate
Piombo2021-ru	Clros	ERR5950923	PRE-TRIMMED	NA	25792890	NA	NA	11.1	55.8	32.4	47.1	11.6	Low reported alignment rate
Piombo2021-ru	Clros	ERR5960111	PRE-TRIMMED	NA	15411360	NA	NA	16.8	48.8	33.4	45.5	13.32	Low reported alignment rate
Piombo2021-ru	Clros	ERR5950930	PRE-TRIMMED	NA	18342570	NA	NA	15	53.9	30.2	47.6	13.24	Low reported alignment rate
Wang2021-cu	Trasp	SRR11961845	TGGAATTC	50	15049834	98.5	98.3	3.2	3.4	91.4	6.7
Zhang2021-wd	Opsin	SRR12952899	AGATCGGA	150	19540805	98.7	98.6	60.5	13.2	24.7	73.3
Zhang2021-wd	Opsin	SRR12952902	AGATCGGA	150	15779745	98.5	98.5	55.2	8	35	62.8
Zhang2021-wd	Opsin	SRR12952906	AGATCGGA	150	15849828	98.8	98.7	66.5	8.2	23.4	74.5
Zhang2021-wd	Opsin	SRR12952898	AGATCGGA	150	19566377	98.4	98.3	55.4	13.2	29.3	68.4
Zhang2021-wd	Opsin	SRR12952903	AGATCGGA	150	16765016	96.4	96.3	61	13.8	21.3	74.2
Zhang2021-wd	Opsin	SRR12952905	AGATCGGA	150	16155879	98.9	98.6	51.2	35	11.7	85.3
Zhang2021-wd	Opsin	SRR12952900	AGATCGGA	150	16877457	98.6	98.6	58.1	11.2	29.1	68.8
Zhang2021-wd	Opsin	SRR12952901	AGATCGGA	150	17292287	98.7	98.6	59.6	9.6	29.1	68.8
Zhang2021-wd	Opsin	SRR12952904	AGATCGGA	150	18758039	98.9	98.9	74.5	14.5	9	88.7
Jesenicnik2022-cp	Venon	SRR11514754	PRE-TRIMMED	NA	9055417	NA	NA	13.9	65.1	2.3	78.8
Jesenicnik2022-cp	Venon	SRR11514757	PRE-TRIMMED	NA	4387811	NA	NA	29.6	37.7	24.1	67.2
Jesenicnik2022-cp	Venon	SRR11514758	PRE-TRIMMED	NA	8359143	NA	NA	24.2	41	22.4	65.2
Jesenicnik2022-cp	Venon	SRR11514756	PRE-TRIMMED	NA	8595353	NA	NA	27.7	38.1	27	65.8
Jesenicnik2022-cp	Venon	SRR11514760	PRE-TRIMMED	NA	9700277	NA	NA	27.4	29.4	34.2	56.7
Jesenicnik2022-cp	Venon	SRR11514755	PRE-TRIMMED	NA	10468293	NA	NA	44.5	27.7	20	72.3
Jesenicnik2022-cp	Venon	SRR11514761	PRE-TRIMMED	NA	10360750	NA	NA	35.7	31.5	21.5	67.2
Jesenicnik2022-cp	Venon	SRR11514759	PRE-TRIMMED	NA	12804008	NA	NA	28.4	41.6	18.5	70
Li2022-gu	Fuoxy	SRR10020068	AGATCGGA	NA	961818	98.8	97.8	7.1	82.8	6.9	56.5
Li2022-gu	Fuoxy	SRR10020072	AGATCGGA	NA	1134218	98.7	97.1	10.7	77.1	8	66.9
Li2022-gu	Fuoxy	SRR10020069	AGATCGGA	NA	1639983	94.9	90.6	6.5	75	5.5	64.4
Li2022-gu	Fuoxy	SRR10020071	AGATCGGA	NA	971108	98.1	95.2	9.6	77	6.4	64.6
Li2022-gu	Fuoxy	SRR10020070	AGATCGGA	NA	1171242	98.8	97.5	7.5	80.3	8.7	74.1
Li2022-gu	Fuoxy	SRR9972086	AGTCGGAG	50	22275132	96.2	93.4	0.3	10.6	82.5	9.1
Li2022-gu	Fuoxy	SRR9972088	AGTCGGAG	50	29340694	96	93.7	1.1	22.1	70.1	18.5
Li2022-gu	Fuoxy	SRR9972087	AGTCGGAG	50	29532184	95.5	92.8	0.7	10.2	81.8	9.3
Li2022-gu	Fuoxy	SRR9972090	AGTCGGAG	50	29462931	96.9	95.3	0.3	11.3	83.7	9.7
Li2022-gu	Fuoxy	SRR9972091	AGTCGGAG	50	30277985	97.6	96.4	0.4	19.5	76.5	18.8
Li2022-gu	Fuoxy	SRR9972093	AGTCGGAG	50	30205929	95.4	94.4	0.2	23.8	70.3	19.9
Li2022-gu	Fuoxy	SRR9972092	AGTCGGAG	50	31123050	96.6	95.7	0.4	18.6	76.6	16.5
Li2022-gu	Fuoxy	SRR9972089	AGTCGGAG	50	30508334	96.7	93.7	0.2	7.9	85.6	6.6
Li2022-gu	Fuoxy	SRR9972094	AGTCGGAG	50	57169417	95.2	93	3.8	19.5	68.9	21.1
Marin2022-zo	Agbis	SRR16308470	AGATCGGA	50	2027870	93.2	92.4	16.7	66.9	8	77.6	50.06
Wong-Bajracharya2022-kz	Pimic	SRX5082413	TGGAATTC	76	2747229	98.5	98	5.9	13.3	78.6	19
Wong-Bajracharya2022-kz	Pimic	SRX5082415	TGGAATTC	76	8851	98.5	98.1	7.6	14.8	75.6	20.1
Wong-Bajracharya2022-kz	Pimic	SRP140503	TGGAATTC	76	44988544	98.5	97.7	11.4	18	67.9	29.4
Wong-Bajracharya2022-kz	Pimic	SRX5082418	TGGAATTC	76	20061636	98.4	97.5	4.9	15.5	76.8	20.4
Wong-Bajracharya2022-kz	Pimic	SRX5082416	TGGAATTC	76	23194130	98.4	98.2	8.2	14.2	75.6	22.4
Wong-Bajracharya2022-kz	Pimic	SRX5082417	TGGAATTC	76	25468037	98.9	98.3	6.1	14.1	77.8	20.2
Wong-Bajracharya2022-kz	Pimic	SRP140500	TGGAATTC	76	46490725	98.9	94.2	7.6	9.8	76.3	17.4
Wong-Bajracharya2022-kz	Pimic	SRX5082412	TGGAATTC	76	29246084	98.6	98.2	7	13.2	77.8	20.1
Wong-Bajracharya2022-kz	Pimic	SRX5082411	TGGAATTC	76	29979942	98.7	98.5	6.2	15.5	76.7	21.6
Wong-Bajracharya2022-kz	Pimic	SRX5082419	TGGAATTC	76	26244623	98.6	97.9	4.4	15.9	77.4	20.3
Wong-Bajracharya2022-kz	Pimic	SRX5082410	TGGAATTC	76	31739651	98.8	98.6	7.2	14.7	76.5	21.8
Wong-Bajracharya2022-kz	Pimic	SRP140504	TGGAATTC	76	47657880	98.8	98.4	15.7	18	64.2	33.6
Wong-Bajracharya2022-kz	Pimic	SRX5082409	TGGAATTC	76	32053963	98.8	98.6	6.4	14.9	77.2	21.3
Wong-Bajracharya2022-kz	Pimic	SRP140520	TGGAATTC	76	38571771	98.4	93.7	7.3	7.6	78.5	14.8
Wong-Bajracharya2022-kz	Pimic	SRX5082414	TGGAATTC	76	34070656	98.5	98.3	5.8	14.1	78.3	19.9
Wong-Bajracharya2022-kz	Pimic	SRX5082420	TGGAATTC	76	25108934	99	97.8	5.9	15.2	76.3	21
Wong-Bajracharya2022-kz	Pimic	SRX5082424	TGGAATTC	76	28646816	98.4	97.7	6.6	15.1	75.9	21.6
Wong-Bajracharya2022-kz	Pimic	SRP140523	TGGAATTC	76	39488509	98.7	96	7.6	6.8	81.3	14.3
Wong-Bajracharya2022-kz	Pimic	SRP140505	TGGAATTC	76	44404247	98.8	97.2	7.8	10.9	77.9	18.7
Wong-Bajracharya2022-kz	Pimic	SRP140501	TGGAATTC	76	41882515	98.7	97.2	11.4	16	69.4	27.3
Wong-Bajracharya2022-kz	Pimic	SRP140522	TGGAATTC	76	39770707	98.6	96	7.7	7.9	80.1	15.6
Wong-Bajracharya2022-kz	Pimic	SRX5082421	TGGAATTC	76	29839806	98.5	98.1	5.5	12.9	79.6	18.4
Wong-Bajracharya2022-kz	Pimic	SRP140502	TGGAATTC	76	45269483	98.8	97.5	7.6	10.3	79.2	17.8
Wong-Bajracharya2022-kz	Pimic	SRX5082425	TGGAATTC	76	31888485	98.4	98.1	6.5	15.9	75.7	22.4
Wong-Bajracharya2022-kz	Pimic	SRX5082423	TGGAATTC	76	33174415	98.5	97.8	5.9	20.5	71.2	26.4
Wong-Bajracharya2022-kz	Pimic	SRP140521	TGGAATTC	76	41148744	98.7	98.1	12.2	14.8	70.7	26.9
Wong-Bajracharya2022-kz	Pimic	SRX5082452	TGGAATTC	76	12368100	98.9	98.6	5.4	10.7	82.4	16.1
Wong-Bajracharya2022-kz	Pimic	SRP140518	TGGAATTC	76	47571836	98.6	96.9	12.3	15.4	68.6	27.8
Wong-Bajracharya2022-kz	Pimic	SRX5082460	TGGAATTC	76	12619251	98.1	97.5	7.5	12.2	77.6	19.5
Wong-Bajracharya2022-kz	Pimic	SRP140519	TGGAATTC	76	43828840	98.6	97.9	11.9	14.4	71.3	26.2
Wong-Bajracharya2022-kz	Pimic	SRX5082464	TGGAATTC	76	11668011	97.7	96.9	6.2	10.2	80.1	16.2
Wong-Bajracharya2022-kz	Pimic	SRX5082458	TGGAATTC	76	19605810	98.4	97.8	7	11.6	78.8	18.5
Wong-Bajracharya2022-kz	Pimic	SRX5082457	TGGAATTC	76	20007296	98.6	97.2	5.8	9.2	81.8	14.9
Wong-Bajracharya2022-kz	Pimic	SRX5082428	TGGAATTC	76	20254951	98.4	97.9	8.2	16.2	73.3	24.3
Wong-Bajracharya2022-kz	Pimic	SRX5082456	TGGAATTC	76	24891070	97.5	97.3	7.5	15.1	74.5	22.5
Wong-Bajracharya2022-kz	Pimic	SRX5082459	TGGAATTC	76	25724023	98.6	98.2	6.7	13.8	77.4	20.4
Wong-Bajracharya2022-kz	Pimic	SRX5082454	TGGAATTC	76	26767799	98.7	98.3	8	11.3	78.7	19.3
Wong-Bajracharya2022-kz	Pimic	SRX5082427	TGGAATTC	76	30162533	98.8	98.6	5.2	13.3	80	18.5
Wong-Bajracharya2022-kz	Pimic	SRX5082426	TGGAATTC	76	30578762	98.5	98.2	7.5	15.8	74.7	23.2
Wong-Bajracharya2022-kz	Pimic	SRX5082466	TGGAATTC	76	18153200	97.7	94.2	4.9	8.7	80.4	13.6
Wong-Bajracharya2022-kz	Pimic	SRX5082455	TGGAATTC	76	36472133	97.8	97.6	7	15.5	74.9	22.5
Wong-Bajracharya2022-kz	Pimic	SRX5082467	TGGAATTC	76	21845005	97.8	97	7.1	10	79.5	17
Wong-Bajracharya2022-kz	Pimic	SRX5082465	TGGAATTC	76	27401997	98.5	98.4	4.9	12.1	81.2	17
Wong-Bajracharya2022-kz	Pimic	SRX5082453	TGGAATTC	76	42122718	97.8	97.6	7.3	14.9	75.2	22.2
Wong-Bajracharya2022-kz	Pimic	SRX5082462	TGGAATTC	76	32128480	98.5	98.3	5.7	9.9	82.6	15.6
Wong-Bajracharya2022-kz	Pimic	SRX5082470	TGGAATTC	76	31539092	98.2	97.4	8	10.1	79.2	18.1
Wong-Bajracharya2022-kz	Pimic	SRX5082468	TGGAATTC	76	22417706	98.1	97.8	6.7	8.9	81.9	15.6
Wong-Bajracharya2022-kz	Pimic	SRX5082471	TGGAATTC	76	39372149	98.1	98	6.3	9.6	82	15.9
Wong-Bajracharya2022-kz	Pimic	SRX5082469	TGGAATTC	76	45181887	98.3	97.3	8.2	11.1	77.8	19.3
