## Supplementary material for "Comprehensive re-analysis of hairpin RNAs in fungi reveals ancestral links": Table S6

### Sheet: Description
	Name:	Table S6
	Title:	Description of rule sets
	Description:	miRNA annotation rules used in this work. Rule identifiers use the prefixes “ax” [37], “ku [35], “mb” [16], and “ss” [41]. General rule category and more detailed rule-descriptions are presented for each rule.

### Sheet: Table S6 - rules
# Table S6 - Description of rule sets
#Rule identifier	General category for rule	Description of the test for a rule
id	category	rules	Publication
ax1	fold	One or more miRNA/miRNA* duplexes with two-nucleotide 3p overhangs.	Axtell et al 2018
ax2	expression	Confirmation of both the mature miRNA and its miRNA*. sRNA-seq only.
ax3	fold	The duplex has at most one asymmetric bulge containing at most two bulged nucleotides. Up to five mismatched positions, only three of which are nucleotides in asymmetric bulges.
ax4	fold	Add requirements that exclude secondary stems or large loops in the miRNA/miRNA* duplex and limit precursor length to 300 nucleotides.
ax5	precision	75% of reads from exact miRNA or miRNA*. include one-nucleotide positional variants of miRNA and miRNA* when calculating precision
ax6	precision	No RNAs <20 nucleotide or >24 nucleotides should be annotated as miRNAs. Annotations of 23- or 24-nucleotide miRNAs require extremely strong evidence.
ku1	expression	Reads corresponding to mature miRNA with RPM (reads per million ) >= 20.	Kuang et al 2019
ku2	fold	miRNA/miRNA* duplex contains at least 1 mismatched bases or bulge.
mb1	expression	At least 10 reads must map with no mismatches to each of the two possible mature microRNAs derived from the hairpin precursor.	Kozomara et al 2014
mb2	fold	The most abundant reads from each arm of the precursor must pair in the mature microRNA duplex with 0-4 nt overhang at their 3-prime ends.
mb3	precision	At least 50% of reads mapping to each arm of the hairpin precursor must have the same 5-prime end.
mb4	fold	The predicted hairpin structure must have a folding free energy of < 0.2 kcal/mol/nt.
mb5	fold	At least 60% of the bases in the mature sequences must be paired in the predicted hairpin structure.
ss1	-	ax1	Axtell 2013
ss2	-	ax2
ss3	-	ax3
ss4	-	ax4
ss5	-	ax5
ss6	-	ax6
ss7	precision	Locus must be stranded (>20% and <80% of reads aligned to top strand).
ss8	expression	Major RNA abundance must be 2 or more reads.
ss9	precision	Major RNA must come from the same strand as the locus.
ss10	precision	Over 80% of locus reads must be >= 20 and <= 24 nt.
fn1	expression	Abundance of most abundant sequence + one nucleotide positional variants is >= 0.5 reads per million alignable.	This publication
fn2	expression	>80% of aligned reads come from the expected strand of the locus.
fn3	fold	Nucleotides in the predicted duplex, including two-nucleotide 3' overhangs contains no predicted pair.
